# Expansion of human hematopoietic stem cells by inhibiting translation

**DOI:** 10.1101/2023.11.28.568925

**Authors:** Chenchen Li, Hanna Shin, Dheeraj Bhavanasi, Mai Liu, Maria I. Briones, Xiang Yu, Xiaolei Liu, Friederike Herbst, Hooda Said, Mohamad-Gabriel Alameh, Laura Breda, Narasaiah Kovuru, Yeipyeng Kwa, Nithin Sam Ravi, David C. Schultz, Sara Cherry, Stefano Rivella, Juan R. Alvarez-Dominguez, Gerd A. Blobel, Brian D. Gregory, Scott A. Peslak, Jian Huang, Peter S. Klein

## Abstract

Hematopoietic stem cell (HSC) transplantation using umbilical cord blood (UCB) is a potentially life-saving treatment for leukemia and bone marrow failure but is limited by the low number of HSCs in UCB. The loss of HSCs after ex vivo manipulation is also a major obstacle to gene editing for inherited blood disorders. HSCs require a low rate of translation to maintain their capacity for self-renewal, but hematopoietic cytokines used to expand HSCs stimulate protein synthesis and impair long-term self-renewal. We previously described cytokine-free conditions that maintain but do not expand human and mouse HSCs ex vivo. Here we performed a high-throughput screen and identified translation inhibitors that allow ex vivo expansion of human HSCs while minimizing cytokine exposure. Transplantation assays show a ∼4.3-fold expansion of long-term HSCs from UCB after one week of culture in low cytokine conditions that include the translation initiation inhibitor 4E1RCat. Single cell transcriptomic analysis demonstrates maintenance of the HSC/MPP transcriptional signature and reduced expression of stress markers under culture conditions that maintain or expand functional long-term HSCs. Addition of 4E1RCat induces a dose-dependent increase in autophagic vacuoles and reduces expression of oxidative phosphorylation and cell cycle gene expression programs. These culture conditions maintain adult HSCs after CRISPR/Cas9 editing of the *BCL11A*+58 enhancer, overcoming a major obstacle to ex vivo gene correction for human hemoglobinopathies.

**Significance:**

- We report ex vivo expansion of human hematopoietic stem cells from umbilical cord blood using low cytokines and small molecule inhibitors of GSK-3, mTORC1, and the translation initiation factor eIF4E.
- Our method maintains human HSCs ex vivo after gene editing with conventional CRISPR/Cas9, lipid nanoparticle delivery, and base editing approaches, overcoming a major obstacle to gene editing for inherited blood disorders.
