## Supplemental Tables 1-4 for "Expansion of human hematopoietic stem cells by inhibiting translation": Supplemental Table 4. GSEA_Hallmark_all_sets_CRCE_vs_CRCY_DESeq2_ranked.xlsx

### Sheet: Hallmark_GSEA
Population	GeneSet	Genes_in_set_in_data	ES	NES	Nominal_p	FDR_BH_across_Hallmark_sets
HSC-enriched (CD34+CD38-CD45RA-CD90+)	HALLMARK_DNA_REPAIR	145	-0.655111	-2.01303	0.000111682	0.0013681
HSC-enriched (CD34+CD38-CD45RA-CD90+)	HALLMARK_E2F_TARGETS	197	-0.621104	-1.96263	0.000109373	0.0013681
HSC-enriched (CD34+CD38-CD45RA-CD90+)	HALLMARK_MYC_TARGETS_V1	195	-0.738744	-2.33682	0.000108378	0.0013681
HSC-enriched (CD34+CD38-CD45RA-CD90+)	HALLMARK_OXIDATIVE_PHOSPHORYLATION	198	-0.68365	-2.15045	0.000108495	0.0013681
HSC-enriched (CD34+CD38-CD45RA-CD90+)	HALLMARK_MTORC1_SIGNALING	191	-0.532628	-1.68253	0.000217675	0.00179695
HSC-enriched (CD34+CD38-CD45RA-CD90+)	HALLMARK_PI3K_AKT_MTOR_SIGNALING	90	-0.617108	-1.81741	0.000237248	0.00179695
HSC-enriched (CD34+CD38-CD45RA-CD90+)	HALLMARK_REACTIVE_OXYGEN_SPECIES_PATHWAY	47	-0.702755	-1.91418	0.000256706	0.00179695
HSC-enriched (CD34+CD38-CD45RA-CD90+)	HALLMARK_MYC_TARGETS_V2	57	-0.642204	-1.78252	0.00112233	0.0068743
HSC-enriched (CD34+CD38-CD45RA-CD90+)	HALLMARK_ADIPOGENESIS	168	-0.50065	-1.56722	0.00242051	0.0131783
HSC-enriched (CD34+CD38-CD45RA-CD90+)	HALLMARK_G2M_CHECKPOINT	189	-0.47992	-1.51186	0.00434783	0.0213043
HSC-enriched (CD34+CD38-CD45RA-CD90+)	HALLMARK_APICAL_JUNCTION	121	-0.513219	-1.55238	0.00516826	0.0230222
HSC-enriched (CD34+CD38-CD45RA-CD90+)	HALLMARK_UNFOLDED_PROTEIN_RESPONSE	107	-0.514511	-1.54142	0.00911398	0.0372154
HSC-enriched (CD34+CD38-CD45RA-CD90+)	HALLMARK_INTERFERON_GAMMA_RESPONSE	163	-0.4548	-1.41214	0.0174038	0.0655991
HSC-enriched (CD34+CD38-CD45RA-CD90+)	HALLMARK_PROTEIN_SECRETION	89	-0.495777	-1.45508	0.0258804	0.0905814
HSC-enriched (CD34+CD38-CD45RA-CD90+)	HALLMARK_ANGIOGENESIS	16	0.584147	1.54234	0.0692378	0.210001
HSC-enriched (CD34+CD38-CD45RA-CD90+)	HALLMARK_GLYCOLYSIS	155	-0.420978	-1.30169	0.0677216	0.210001
HSC-enriched (CD34+CD38-CD45RA-CD90+)	HALLMARK_UV_RESPONSE_UP	120	-0.435538	-1.3211	0.0728575	0.210001
HSC-enriched (CD34+CD38-CD45RA-CD90+)	HALLMARK_HEDGEHOG_SIGNALING	21	0.52179	1.46382	0.0982113	0.267353
HSC-enriched (CD34+CD38-CD45RA-CD90+)	HALLMARK_CHOLESTEROL_HOMEOSTASIS	62	0.350552	1.18543	0.207147	0.385859
HSC-enriched (CD34+CD38-CD45RA-CD90+)	HALLMARK_COMPLEMENT	135	-0.392399	-1.19602	0.178267	0.385859
HSC-enriched (CD34+CD38-CD45RA-CD90+)	HALLMARK_ESTROGEN_RESPONSE_LATE	118	-0.3973	-1.20044	0.174816	0.385859
HSC-enriched (CD34+CD38-CD45RA-CD90+)	HALLMARK_FATTY_ACID_METABOLISM	125	-0.395807	-1.2058	0.17122	0.385859
HSC-enriched (CD34+CD38-CD45RA-CD90+)	HALLMARK_HYPOXIA	142	0.299473	1.14736	0.186898	0.385859
HSC-enriched (CD34+CD38-CD45RA-CD90+)	HALLMARK_INTERFERON_ALPHA_RESPONSE	88	-0.401744	-1.18486	0.212616	0.385859
HSC-enriched (CD34+CD38-CD45RA-CD90+)	HALLMARK_KRAS_SIGNALING_DN	69	0.342907	1.17752	0.208767	0.385859
HSC-enriched (CD34+CD38-CD45RA-CD90+)	HALLMARK_KRAS_SIGNALING_UP	122	0.324621	1.2051	0.15182	0.385859
HSC-enriched (CD34+CD38-CD45RA-CD90+)	HALLMARK_PEROXISOME	85	-0.410321	-1.19562	0.199137	0.385859
HSC-enriched (CD34+CD38-CD45RA-CD90+)	HALLMARK_UV_RESPONSE_DN	107	0.310256	1.13802	0.230135	0.402736
HSC-enriched (CD34+CD38-CD45RA-CD90+)	HALLMARK_SPERMATOGENESIS	77	-0.396674	-1.14591	0.273494	0.462111
HSC-enriched (CD34+CD38-CD45RA-CD90+)	HALLMARK_XENOBIOTIC_METABOLISM	125	-0.364317	-1.10987	0.297473	0.485872
HSC-enriched (CD34+CD38-CD45RA-CD90+)	HALLMARK_ALLOGRAFT_REJECTION	133	-0.357921	-1.09654	0.317905	0.502495
HSC-enriched (CD34+CD38-CD45RA-CD90+)	HALLMARK_INFLAMMATORY_RESPONSE	121	0.286198	1.05875	0.337452	0.502926
HSC-enriched (CD34+CD38-CD45RA-CD90+)	HALLMARK_NOTCH_SIGNALING	24	-0.456878	-1.11595	0.338705	0.502926
HSC-enriched (CD34+CD38-CD45RA-CD90+)	HALLMARK_TNFA_SIGNALING_VIA_NFKB	157	0.265736	1.03333	0.374086	0.539123
HSC-enriched (CD34+CD38-CD45RA-CD90+)	HALLMARK_P53_PATHWAY	166	-0.324872	-1.01205	0.460461	0.644645
HSC-enriched (CD34+CD38-CD45RA-CD90+)	HALLMARK_TGF_BETA_SIGNALING	47	-0.365289	-0.994982	0.484662	0.659679
HSC-enriched (CD34+CD38-CD45RA-CD90+)	HALLMARK_BILE_ACID_METABOLISM	72	-0.321473	-0.918749	0.604612	0.759641
HSC-enriched (CD34+CD38-CD45RA-CD90+)	HALLMARK_COAGULATION	70	-0.323481	-0.92871	0.587068	0.759641
HSC-enriched (CD34+CD38-CD45RA-CD90+)	HALLMARK_EPITHELIAL_MESENCHYMAL_TRANSITION	105	0.256457	0.930617	0.592566	0.759641
HSC-enriched (CD34+CD38-CD45RA-CD90+)	HALLMARK_MYOGENESIS	102	0.244425	0.885486	0.658691	0.806897
HSC-enriched (CD34+CD38-CD45RA-CD90+)	HALLMARK_ANDROGEN_RESPONSE	86	-0.295444	-0.865848	0.701571	0.831042
HSC-enriched (CD34+CD38-CD45RA-CD90+)	HALLMARK_IL6_JAK_STAT3_SIGNALING	59	0.247798	0.829139	0.712322	0.831042
HSC-enriched (CD34+CD38-CD45RA-CD90+)	HALLMARK_WNT_BETA_CATENIN_SIGNALING	32	0.252374	0.763424	0.784196	0.893618
HSC-enriched (CD34+CD38-CD45RA-CD90+)	HALLMARK_ESTROGEN_RESPONSE_EARLY	125	0.220442	0.82322	0.820197	0.897596
HSC-enriched (CD34+CD38-CD45RA-CD90+)	HALLMARK_IL2_STAT5_SIGNALING	157	-0.263145	-0.811897	0.824323	0.897596
HSC-enriched (CD34+CD38-CD45RA-CD90+)	HALLMARK_HEME_METABOLISM	155	-0.250725	-0.775257	0.867213	0.92377
HSC-enriched (CD34+CD38-CD45RA-CD90+)	HALLMARK_APICAL_SURFACE	29	0.206626	0.615098	0.936444	0.953059
HSC-enriched (CD34+CD38-CD45RA-CD90+)	HALLMARK_APOPTOSIS	128	-0.22409	-0.681934	0.953059	0.953059
HSC-enriched (CD34+CD38-CD45RA-CD90+)	HALLMARK_MITOTIC_SPINDLE	190	-0.224214	-0.70828	0.951129	0.953059
HSC/MPP	HALLMARK_E2F_TARGETS	189	-0.405795	-1.82142	0.000152369	0.00227073
HSC/MPP	HALLMARK_MYC_TARGETS_V1	194	-0.488553	-2.2009	0.000154823	0.00227073
HSC/MPP	HALLMARK_OXIDATIVE_PHOSPHORYLATION	188	-0.503918	-2.25374	0.000152835	0.00227073
HSC/MPP	HALLMARK_G2M_CHECKPOINT	175	-0.359581	-1.60411	0.00108611	0.0119472
HSC/MPP	HALLMARK_DNA_REPAIR	123	-0.385739	-1.62938	0.00162232	0.0142764
HSC/MPP	HALLMARK_PI3K_AKT_MTOR_SIGNALING	80	-0.388329	-1.535	0.0103731	0.0760694
HSC/MPP	HALLMARK_TNFA_SIGNALING_VIA_NFKB	71	0.361584	1.4771	0.0214517	0.134839
HSC/MPP	HALLMARK_ADIPOGENESIS	140	-0.315113	-1.36367	0.0298507	0.141959
HSC/MPP	HALLMARK_REACTIVE_OXYGEN_SPECIES_PATHWAY	42	-0.435613	-1.5246	0.025894	0.141959
HSC/MPP	HALLMARK_SPERMATOGENESIS	52	-0.400967	-1.4627	0.0322635	0.141959
HSC/MPP	HALLMARK_EPITHELIAL_MESENCHYMAL_TRANSITION	48	0.379415	1.43517	0.0478711	0.191484
HSC/MPP	HALLMARK_WNT_BETA_CATENIN_SIGNALING	18	0.496378	1.48226	0.0644874	0.236454
HSC/MPP	HALLMARK_MTORC1_SIGNALING	172	-0.279105	-1.2355	0.0869633	0.294337
HSC/MPP	HALLMARK_GLYCOLYSIS	104	-0.290782	-1.2042	0.143504	0.420944
HSC/MPP	HALLMARK_P53_PATHWAY	97	0.279155	1.20528	0.137416	0.420944
HSC/MPP	HALLMARK_COMPLEMENT	84	-0.298624	-1.18515	0.177869	0.478566
HSC/MPP	HALLMARK_MITOTIC_SPINDLE	145	-0.264695	-1.14422	0.193029	0.478566
HSC/MPP	HALLMARK_MYC_TARGETS_V2	52	-0.327259	-1.19382	0.195777	0.478566
HSC/MPP	HALLMARK_APICAL_JUNCTION	76	-0.290711	-1.14027	0.234437	0.542907
HSC/MPP	HALLMARK_UV_RESPONSE_DN	65	0.277339	1.11285	0.251961	0.554314
HSC/MPP	HALLMARK_KRAS_SIGNALING_UP	68	0.271591	1.09572	0.29296	0.613821
HSC/MPP	HALLMARK_ANDROGEN_RESPONSE	62	0.263055	1.04586	0.372877	0.68188
HSC/MPP	HALLMARK_COAGULATION	30	-0.332264	-1.0786	0.348044	0.68188
HSC/MPP	HALLMARK_HYPOXIA	79	0.250441	1.04001	0.377157	0.68188
HSC/MPP	HALLMARK_INFLAMMATORY_RESPONSE	54	0.267529	1.03234	0.387432	0.68188
HSC/MPP	HALLMARK_APOPTOSIS	86	0.23912	1.00968	0.423332	0.69429
HSC/MPP	HALLMARK_ESTROGEN_RESPONSE_EARLY	71	0.247878	1.01261	0.426041	0.69429
HSC/MPP	HALLMARK_IL6_JAK_STAT3_SIGNALING	32	0.289698	0.994575	0.454185	0.713719
HSC/MPP	HALLMARK_FATTY_ACID_METABOLISM	102	-0.23804	-0.98104	0.489019	0.74102
HSC/MPP	HALLMARK_INTERFERON_GAMMA_RESPONSE	101	-0.237503	-0.973996	0.505241	0.74102
HSC/MPP	HALLMARK_TGF_BETA_SIGNALING	35	-0.277954	-0.932488	0.563852	0.800307
HSC/MPP	HALLMARK_INTERFERON_ALPHA_RESPONSE	54	0.226107	0.872502	0.691944	0.922592
HSC/MPP	HALLMARK_XENOBIOTIC_METABOLISM	80	-0.225046	-0.889573	0.683453	0.922592
HSC/MPP	HALLMARK_ALLOGRAFT_REJECTION	81	-0.213972	-0.850405	0.752761	0.925143
HSC/MPP	HALLMARK_BILE_ACID_METABOLISM	46	-0.235361	-0.834561	0.738988	0.925143
HSC/MPP	HALLMARK_ESTROGEN_RESPONSE_LATE	84	0.202052	0.850568	0.776269	0.925143
HSC/MPP	HALLMARK_PROTEIN_SECRETION	79	-0.212101	-0.835113	0.777961	0.925143
HSC/MPP	HALLMARK_CHOLESTEROL_HOMEOSTASIS	47	0.203501	0.76291	0.869286	0.995255
HSC/MPP	HALLMARK_HEME_METABOLISM	105	0.154448	0.675206	0.989156	0.995255
HSC/MPP	HALLMARK_IL2_STAT5_SIGNALING	87	0.17002	0.718992	0.96497	0.995255
HSC/MPP	HALLMARK_MYOGENESIS	51	0.175607	0.66958	0.957664	0.995255
HSC/MPP	HALLMARK_PEROXISOME	62	0.144579	0.574816	0.995255	0.995255
HSC/MPP	HALLMARK_UNFOLDED_PROTEIN_RESPONSE	86	-0.174253	-0.695502	0.968894	0.995255
HSC/MPP	HALLMARK_UV_RESPONSE_UP	94	0.145732	0.626546	0.994914	0.995255

### Sheet: Notes
Note
Ranking: DESeq2 Wald stat, CRCE vs CRCY (negative NES = higher in CRCY). Weighted pre-ranked GSEA, 10,000 gene-set permutations, sets with >=15 genes in data.
FDR = Benjamini-Hochberg across all Hallmark sets tested within each population (49 HSC-enriched, 44 HSC/MPP).
HSC-enriched = all cells from the sorted CD34+CD38-CD45RA-CD90+ culture; HSC/MPP = the HSC/MPP cluster.
